# High-resolution analysis of individual *Drosophila melanogaster* larvae within groups uncovers inter- and intra-individual variability in locomotion and its neurogenetic modulation

**DOI:** 10.1101/2022.09.27.509663

**Authors:** Michael Thane, Emmanouil Paisios, Torsten Stöter, Anna-Rosa Krüger, Sebastian Gläß, Anne-Kristin Dahse, Nicole Scholz, Bertram Gerber, Dirk J. Lehmann, Michael Schleyer

## Abstract

Neuronally orchestrated muscular movement and locomotion are defining faculties of multicellular animals. Due to its numerically simple brain and neuromuscular system and its genetic accessibility, the larva of the fruit fly *Drosophila melanogaster* is an established model to study these processes at tractable levels of complexity. However, although the faculty of locomotion clearly pertains to the individual animal, present studies of locomotion in larval *Drosophila* mostly use group assays and measurements aggregated across individual animals. The alternative is to measure animals one at a time, an extravagance for larger-scale analyses. In principle or in practice, this in particular rules out grasping the inter- and intra-individual variability in locomotion and its genetic and neuronal determinants. Here we present the IMBA (Individual Maggot Behaviour Analyser) for tracking and analysing the behaviour of individual larvae within groups. Using a combination of computational modelling and statistical approaches, the IMBA reliably resolves individual identity across collisions. It does not require specific hardware and can therefore be used in non-expert labs. We take advantage of the IMBA first to systematically describe the inter- and intra-individual variability in free, unconstrained locomotion in wild-type animals. We then report the discovery of a novel, complex locomotion phenotype of a mutant lacking an adhesion-type GPCR. The IMBA further allows us to determine, at the level of individual animals, the modulation of locomotion across repeated activations of dopamine neurons. Strikingly, IMBA can also be used to analyse ‘silly walks’, that is patterns of locomotion it was not originally designed to investigate. This is shown for the transient backward locomotion induced by brief optogenetic activation of the brain-descending ‘mooncrawler’ neurons, and the variability in this behaviour. Thus, the IMBA is an easy-to-use toolbox allowing an unprecedentedly rich view of the behaviour and behavioural variability of individual *Drosophila* larvae, with utility in multiple biomedical research contexts.
