## Supplementary material for "High-resolution analysis of individual *Drosophila melanogaster* larvae within groups uncovers inter- and intra-individual variability in locomotion and its neurogenetic modulation": Figure 1 - Source file

### Sheet: Figure 1-E1
Figure 1-E1A
Larvae after collision were …	Number of collisions	percentage
Not assigned	313	0.16974
Correctly assigned (contour model)	1462	0.792842
Correctly assigned (statistical)	49	0.0265727
Wrongly assigned	20	0.010846
Total	1844
