## Supplementary material for "High-resolution analysis of individual *Drosophila melanogaster* larvae within groups uncovers inter- and intra-individual variability in locomotion and its neurogenetic modulation": Figure 8 - Source file

### Sheet: Figure 8
Figure 8
Figure 8A				Figure 8B			Figure 8C				Figure 8D			Figure 8E				Figure 8F			Figure 8G				Figure 8H
bin	Tail forward velocity [bl/s]			∆ Tail forward velocity [bl/s]		Spearman Rank sum test	bin	Midpoint speed [bl/s]			∆ Midpoint speed [bl/s]		Spearman Rank sum test	bin	abs Bending angle [°]			∆ abs Bending angle [°]		Spearman Rank sum test	bin	abs HV angular speed [°/s]			∆ abs HV angular speed [°/s]		Spearman Rank sum test
	lower CI	higher CI	mean	1st activation	2nd activation	R = 0.46		lower CI	higher CI	mean	1st activation	2nd activation	R = 0.30		lower CI	higher CI	mean	1st activation	2nd activation	R = 0.17		lower CI	higher CI	mean	1st activation	2nd activation	R = 0.08
1	0.129588	0.152484	0.141036	-0.150735	-0.131251	N = 74	1	0.218504	0.230741	0.224623	-0.131849	-0.0797109	N = 74	1	10.8211	12.0918	11.4565	24.9659	23.5708	N = 74	1	15.7016	18.9995	17.3505	12.3975	33.086	N = 74
2	0.144143	0.168485	0.156314	-0.102095	-0.11018	p = 0.00003	2	0.215548	0.226511	0.221029	-0.0919386	-0.00947567	p = 0.0087	2	9.6914	10.6291	10.1602	8.93408	13.5381	p = 0.15	2	16.8705	20.18	18.5253	17.912	22.7942	p = 0.51
3	0.131825	0.149956	0.140891	-0.0763051	-0.00825371		3	0.214949	0.224932	0.219941	-0.0778571	-0.0505125		3	10.5053	11.4082	10.9567	16.454	-14.429		3	20.6844	24.3994	22.5419	10.9041	6.54678
4	0.155987	0.169913	0.16295	-0.12223	-0.0898108		4	0.227702	0.237353	0.232527	-0.132665	-0.0453308		4	10.1367	10.9766	10.5567	33.4172	11.6562		4	16.8692	19.8585	18.3639	6.13457	-2.38953
5	0.159283	0.175665	0.167474	-0.196644	-0.155755		5	0.233874	0.24348	0.238677	-0.189738	-0.048323		5	10.1803	11.0659	10.6231	9.10937	15.6477		5	17.1425	20.0921	18.6173	-0.299915	-1.0356
6	0.146788	0.163963	0.155376				6	0.227825	0.23701	0.232417				6	8.78377	9.41416	9.09897				6	16.6934	18.9883	17.8409
7	0.156201	0.166982	0.161591				7	0.235453	0.24454	0.239997				7	9.01448	9.59023	9.30235				7	15.5969	17.4176	16.5073
8	0.158085	0.167796	0.162941	-0.108646	-0.0608744		8	0.230103	0.23894	0.234522	-0.148498	-0.0390564		8	9.10382	9.71419	9.409	3.19686	2.74918		8	15.5326	17.4326	16.4826	-2.71415	2.40319
9	0.162094	0.172904	0.167499	-0.0955187	-0.126695		9	0.232752	0.241562	0.237157	-0.100688	-0.0473622		9	9.32153	9.9606	9.64107	4.70307	23.5349		9	14.4939	16.1342	15.314	10.0459	13.3502
10	0.154421	0.165582	0.160002				10	0.237359	0.24624	0.2418				10	9.31559	9.93582	9.62571				10	15.6343	18.1701	16.9022
11	0.164108	0.178444	0.171276	-0.157572	-0.160561		11	0.242231	0.251019	0.246625	-0.172941	-0.109751		11	8.42271	8.95288	8.6878	32.3526	28.7881		11	17.5825	20.15	18.8663	7.109	14.6584
12	0.157708	0.168906	0.163307	-0.109388	-0.118079		12	0.234678	0.243079	0.238878	-0.0974257	-0.0406086		12	8.73803	9.30299	9.02051	27.3688	27.0183		12	15.1718	17.2292	16.2005	13.8077	27.1178
13	0.150305	0.163153	0.156729	-0.126969	-0.13776		13	0.232773	0.241291	0.237032	-0.0421673	-0.154918		13	8.76169	9.30473	9.03321	-3.47661	4.51211		13	18.2922	20.5548	19.4235	-9.33252	12.4989
14	0.149862	0.161537	0.155699		-0.13089		14	0.230331	0.238538	0.234435		-0.0621758		14	8.79841	9.36849	9.08345		16.4453		14	15.7859	17.5797	16.6828		5.96416
15	0.154863	0.163887	0.159375		-0.149346		15	0.232931	0.241099	0.237015		-0.0394421		15	9.14679	9.62829	9.38754		14.799		15	15.9452	17.8568	16.901		17.7806
16	0.0781403	0.0922057	0.085173				16	0.166439	0.173935	0.170187				16	11.1875	11.8388	11.5131				16	30.3265	32.8064	31.5664
17	0.0158898	0.0242868	0.0200883	-0.167992	-0.0925189		17	0.110618	0.115786	0.113202	-0.103885	-0.00775872		17	22.3104	23.3538	22.8321	16.2146	30.457		17	36.0032	38.9512	37.4772	22.4292	10.3699
18	0.00694322	0.0156267	0.011285	-0.103707	-0.101371		18	0.108929	0.114066	0.111498	-0.063556	0.02139		18	31.8957	33.3152	32.6054	17.2539	32.756		18	38.2382	41.4132	39.8257	15.578	18.0518
19	0.00738465	0.0242172	0.0158009	-0.0837313			19	0.120878	0.126779	0.123829	-0.0734198			19	32.8639	34.3644	33.6141	18.7253			19	38.3746	41.3823	39.8785	1.83866
20	0.0125013	0.0191913	0.0158463	-0.101336	-0.160349		20	0.120057	0.125557	0.122807	-0.0986413	-0.0752081		20	34.8659	36.5107	35.6883	21.7953	34.0312		20	33.1811	35.9949	34.588	9.23472	-4.46167
21	0.0191321	0.0304846	0.0248084				21	0.134113	0.140206	0.137159				21	33.2523	34.9454	34.0989				21	32.1621	35.1825	33.6723
22	0.0469622	0.0539108	0.0504365				22	0.150009	0.15658	0.153295				22	28.854	30.433	29.6435				22	22.1874	24.1847	23.1861
23	0.0502254	0.0577114	0.0539684	-0.151314	-0.162814		23	0.149799	0.156283	0.153041	-0.0934629	-0.12285		23	21.8621	23.1813	22.5217	7.97946	10.0144		23	23.6893	25.9229	24.8061	30.6471	14.8738
24	0.0548287	0.0646948	0.0597618	-0.11915			24	0.14392	0.150508	0.147214	-0.0998313			24	21.3193	22.5831	21.9512	26.4208			24	25.9932	28.5736	27.2834	24.8404
25	0.0623606	0.068658	0.0655093	-0.110243	-0.13364		25	0.150369	0.157383	0.153876	-0.119561	-0.0958279		25	21.3432	22.7206	22.0319	7.74873	28.4942		25	23.6444	25.823	24.7337	18.7817	21.9429
26	0.0617321	0.069991	0.0658615		-0.216884		26	0.15166	0.158511	0.155085		-0.17732		26	17.9588	19.0258	18.4923		16.4385		26	25.7841	28.1598	26.9719		31.4994
27	0.0810976	0.0880982	0.0845979	-0.20575	-0.182841		27	0.172468	0.179925	0.176197	-0.154574	-0.0815828		27	19.2321	20.3117	19.7719	17.4488	10.7542		27	22.5883	24.83	23.7091	22.4114	10.9757
28	0.087777	0.0972595	0.0925183	-0.107693	-0.0977545		28	0.175582	0.183191	0.179387	-0.108087	-0.0501366		28	16.7026	17.7531	17.2279	6.11324	10.3737		28	20.4537	22.5327	21.4932	5.27372	-7.37754
29	0.0916552	0.102485	0.0970699	-0.0843564	-0.179258		29	0.174533	0.182352	0.178443	-0.0388785	-0.032032		29	16.2539	17.2792	16.7665	20.9473	22.2551		29	25.2751	27.6481	26.4616	13.3947	16.3327
30	0.0909502	0.103463	0.0972065	-0.17996	-0.164389		30	0.185973	0.19382	0.189896	-0.141089	-0.106005		30	17.9713	19.0192	18.4952	36.858	10.1731		30	23.7774	26.2549	25.0162	18.8083	16.3049
31	0.100773	0.116094	0.108434	0.977396	-0.10881		31	0.184912	0.192956	0.188934	-0.0394998	-0.110304		31	17.9561	19.1139	18.535	0.185773	0.486268		31	24.7457	27.5129	26.1293	6.85643	3.71652
32	0.105491	0.117582	0.111537	-0.0315169	-0.154735		32	0.192351	0.200884	0.196618	-0.140629	-0.096848		32	17.9583	19.1487	18.5535	22.5128	26.1591		32	23.2666	25.8461	24.5563	15.4136	5.3148
33	0.111814	0.119384	0.115599	-0.080657	-0.11276		33	0.200368	0.209213	0.20479	-0.0880953	-0.0826889		33	15.8061	17.0468	16.4265	2.51358	25.8866		33	21.4342	23.7088	22.5715	4.96201	17.1631
34	0.105059	0.116076	0.110567	-0.135287	-0.130815		34	0.196308	0.204976	0.200642	-0.115714	-0.0330332		34	17.3635	18.6747	18.0191	26.9172	53.5994		34	22.5564	25.2259	23.8911	20.7327	16.1947
35	0.106868	0.120807	0.113838	-0.110796	-0.114125		35	0.20168	0.209915	0.205798	-0.0837728	-0.0715924		35	14.1398	15.0822	14.611	16.5844	15.2501		35	22.2619	24.6588	23.4603	10.7457	-1.59959
36	0.128689	0.144968	0.136829	-0.214869	-0.18434		36	0.214331	0.222957	0.218644	-0.182607	-0.0792019		36	14.23	15.2059	14.718	39.6694	27.8444		36	21.408	23.5574	22.4827	20.9912	24.9898
37	0.127194	0.136784	0.131989	-0.199798	-0.179171		37	0.211469	0.220063	0.215766	-0.171346	-0.0867397		37	14.3236	15.3423	14.833	30.044	13.9108		37	22.2492	25.0599	23.6546	14.723	6.87012
38	0.126754	0.13552	0.131137				38	0.212329	0.221191	0.21676				38	11.8968	12.7612	12.329				38	22.5944	25.4287	24.0116
39	0.132301	0.139564	0.135933	-0.14563	-0.120505		39	0.213868	0.222867	0.218367	-0.122206	-0.0938995		39	13.6597	14.6274	14.1435	17.7078	25.236		39	19.9846	22.402	21.1933	22.7632	0.255428
40	0.127338	0.140217	0.133778	-0.229588	-0.249934		40	0.201457	0.210428	0.205942	-0.246458	-0.170111		40	12.1063	13.0114	12.5588	15.3611	20.7267		40	26.4868	29.7715	28.1292	7.03637	22.2703
41	0.117892	0.129328	0.12361	-0.157787	-0.118102		41	0.198579	0.207324	0.202952	-0.12153	-0.0697034		41	13.3785	14.2779	13.8282	25.1289	16.8488		41	25.5951	29.0409	27.318	17.5619	15.0703
42	0.12068	0.13297	0.126825	-0.160777	-0.163406		42	0.195991	0.205135	0.200563	-0.149718	-0.150453		42	13.4773	14.4797	13.9785	33.1822	22.2121		42	22.3814	25.3888	23.8851	17.8908	14.1033
43	0.120264	0.134404	0.127334	-0.101437	-0.127774		43	0.194485	0.20348	0.198983	-0.11438	-0.0315167		43	13.2656	14.3391	13.8024	12.681	22.7283		43	23.3594	26.1155	24.7375	15.2347	30.6949
44	0.119178	0.130547	0.124862	-0.173551	-0.227635		44	0.204699	0.213766	0.209233	-0.116867	-0.104509		44	14.0091	14.9761	14.4926	13.004	19.8359		44	23.0372	25.8046	24.4209	19.1196	15.147
45	0.114167	0.123447	0.118807		-0.135081		45	0.199262	0.207772	0.203517		-0.0773996		45	13.2342	14.1393	13.6867		9.71762		45	22.4994	25.0788	23.7891		14.3473
46	0.111561	0.120266	0.115913		-0.197536		46	0.187787	0.196469	0.192128		-0.0717602		46	14.9177	15.9521	15.4349		27.2969		46	23.7553	26.2552	25.0053		41.3921
47	0.124496	0.136971	0.130734				47	0.204219	0.213332	0.208775				47	15.1856	16.3815	15.7835				47	21.8818	24.8105	23.3461
48	0.118535	0.129439	0.123987	-0.289371	-0.246991		48	0.197627	0.20649	0.202059	-0.175561	-0.0403533		48	14.0443	15.0165	14.5304	9.82863	5.94294		48	21.4709	24.2156	22.8432	7.33425	19.2721
49	0.127653	0.135835	0.131744	-0.19819	-0.0177685		49	0.202575	0.211589	0.207082	-0.132243	0.0151311		49	12.1256	12.977	12.5513	20.9422	3.7912		49	17.6931	19.5469	18.62	7.42465	0.00213927
50	0.115572	0.128381	0.121977	-0.315901	-0.213035		50	0.190109	0.198926	0.194518	-0.185582	-0.112317		50	12.5665	13.405	12.9858	15.6582	21.8587		50	22.3543	25.0645	23.7094	2.46458	30.5807
51	0.059881	0.0720106	0.0659458	-0.275903	-0.243221		51	0.151882	0.159958	0.15592	-0.2286	-0.0874497		51	14.2708	15.1783	14.7246	19.8891	6.46442		51	36.4243	39.7335	38.0789	12.2685	5.1979
52	0.0126501	0.0231351	0.0178926	-0.168601	-0.0635554		52	0.125376	0.131925	0.128651	-0.0955221	-0.00372011		52	27.5138	29.0234	28.2686	9.52002	7.21958		52	47.7045	51.9301	49.8173	25.0891	13.5214
53	-0.0104182	-0.00126609	-0.00584214	-0.125503	-0.0780273		53	0.133643	0.140703	0.137173	-0.126861	-0.0327443		53	39.8014	41.8375	40.8194	21.1238	22.3564		53	46.782	50.9961	48.8891	15.0973	18.8503
54	-0.00909189	0.00117849	-0.0039567	-0.0529991	0.0453766		54	0.155851	0.163381	0.159616	-0.0169149	0.0224364		54	37.7156	39.5473	38.6314	12.226	27.9381		54	43.984	47.9747	45.9793	13.3271	-14.6316
55	-0.0138923	-0.00233121	-0.00811176	-0.0844744	-0.0949228		55	0.155187	0.162951	0.159069	-0.0118793	-0.0043366		55	34.3725	36.2273	35.2999	21.126	14.6076		55	44.2749	48.1455	46.2102	32.0095	18.745
56	0.013543	0.0234818	0.0185124	-0.198351	-0.0978896		56	0.175917	0.184138	0.180027	-0.126526	-0.0170776		56	36.7025	38.5506	37.6265	20.0826	7.4665		56	38.2006	42.1456	40.1731	13.1829	10.6243
57	0.0700538	0.0814578	0.0757558		-0.154745		57	0.193653	0.202915	0.198284		-0.0801458		57	22.2866	24.0192	23.1529		17.3787		57	23.7147	26.5237	25.1192		7.43703
58	0.0662254	0.0805212	0.0733733				58	0.180853	0.189969	0.185411				58	19.6256	21.1499	20.3878				58	29.8771	33.4751	31.6761
59	0.0561258	0.0687903	0.0624581				59	0.180044	0.188961	0.184502				59	19.9359	21.3467	20.6413				59	32.1623	35.7763	33.9693
60	0.0664405	0.0798199	0.0731302	-0.121485	-0.108786		60	0.183868	0.192514	0.188191	-0.0702889	-0.0558069		60	20.4828	21.7942	21.1385	33.3812	20.7936		60	28.4854	31.9475	30.2165	20.9958	8.19515
61	0.0707323	0.0864234	0.0785779	-0.183505	-0.074015		61	0.177852	0.186427	0.18214	-0.146405	-0.0484052		61	20.1845	21.6059	20.8952	45.636	11.738		61	33.4936	37.9454	35.7195	42.7607	9.25409
62	0.0788782	0.0934171	0.0861477	-0.135226	-0.163855		62	0.178563	0.187583	0.183073	-0.129048	-0.148023		62	18.3092	19.6165	18.9629	18.0651	4.22044		62	26.1096	29.8561	27.9829	28.5152	18.578
63	0.0902941	0.101979	0.0961367		-0.136749		63	0.183538	0.192556	0.188047		-0.109014		63	15.3317	16.4901	15.9109		19.3684		63	27.4698	31.1272	29.2985		15.505
64	0.0947818	0.107001	0.100891		-0.144021		64	0.184515	0.193546	0.189031		-0.0857194		64	16.9781	18.2527	17.6154		26.2321		64	25.5504	28.5874	27.0689		0.980132
65	0.0967958	0.1088	0.102798	-0.190429	-0.14981		65	0.194715	0.204205	0.19946	-0.168578	-0.0757377		65	16.9875	18.2483	17.6179	24.0741	26.522		65	24.2095	27.2992	25.7544	7.89367	22.6608
66	0.114165	0.123626	0.118895				66	0.193919	0.203374	0.198646				66	13.6641	14.6911	14.1776				66	21.3388	23.8029	22.5709
67	0.127037	0.139288	0.133163				67	0.204584	0.214194	0.209389				67	13.7596	14.8277	14.2936				67	21.6334	24.3451	22.9892
68	0.114463	0.132189	0.123326	-0.162952	-0.0307418		68	0.203587	0.213483	0.208535	-0.169985	0.0542948		68	13.7026	14.6447	14.1737	11.6291	24.0301		68	21.9246	24.5841	23.2543	13.0276	14.7667
69	0.113291	0.124444	0.118867	-0.189531	-0.119224		69	0.195806	0.205622	0.200714	-0.135989	-0.0355673		69	13.958	14.9167	14.4373	32.4779	35.9476		69	24.4241	27.4892	25.9567	21.6603	21.2961
70	0.117505	0.133729	0.125617	-0.138024	-0.0771044		70	0.202257	0.212386	0.207322	-0.159492	-0.0458898		70	14.4278	15.6444	15.0361	27.4995	21.9987		70	24.5139	27.8497	26.1818	23.0736	11.6701
71	0.123609	0.137437	0.130523		-0.0846682		71	0.19973	0.209636	0.204683		-0.0698019		71	12.9255	14.0292	13.4774		16.4565		71	20.2563	22.8551	21.5557		15.8314
72	0.124256	0.135947	0.130102				72	0.207479	0.217223	0.212351				72	13.0186	14.0351	13.5269				72	21.7909	24.2142	23.0026
73	0.123097	0.135145	0.129121				73	0.205633	0.215657	0.210645				73	12.7341	13.6436	13.1889				73	21.5072	24.1218	22.8145
74	0.130719	0.139245	0.134982	-0.114066	-0.0790646		74	0.206573	0.21636	0.211466	-0.113768	-0.0295744		74	11.9267	12.7668	12.3468	8.24595	17.936		74	17.5361	19.4045	18.4703	18.8634	15.0833
75	0.121392	0.130226	0.125809	-0.106825	-0.139707		75	0.200484	0.210506	0.205495	-0.0657497	-0.0799069		75	11.6611	12.5118	12.0864	21.5837	29.0776		75	22.7387	25.1766	23.9577	31.7709	9.74641
76	0.130958	0.142383	0.136671	-0.0884859	-0.141778		76	0.210415	0.220487	0.215451	-0.102264	-0.109235		76	13.0125	14.0908	13.5517	14.319	26.3661		76	18.837	20.7703	19.8037	10.4486	20.1981
77	0.140129	0.154304	0.147217	-0.141103	0.00530536		77	0.213123	0.223055	0.218089	-0.16528	0.0185322		77	10.6236	11.5148	11.0692	21.8224	27.8914		77	18.4163	20.6946	19.5554	24.5559	19.8098
78	0.130655	0.145539	0.138097	-0.141729	-0.0956959		78	0.207218	0.217551	0.212385	-0.142718	-0.0369366		78	10.5825	11.4828	11.0326	20.6894	29.5367		78	19.8709	22.5533	21.2121	30.2017	27.1719
79	0.128858	0.142805	0.135832	-0.0935334	-0.0883934		79	0.206071	0.216032	0.211051	-0.0746874	-0.0182859		79	12.1174	13.1648	12.6411	24.568	17.1023		79	20.7255	23.3504	22.0379	22.7473	10.5272
80	0.124441	0.139673	0.132057	-0.108431	-0.0364551		80	0.207934	0.218219	0.213077	-0.0994722	-0.0324506		80	11.906	12.8335	12.3698	17.1741	6.98467		80	19.9017	22.2154	21.0586	27.5332	9.43448
81	0.121941	0.136971	0.129456	-0.135145	-0.0935728		81	0.198987	0.209347	0.204167	-0.0707325	-0.0377858		81	11.5557	12.2778	11.9167	26.4949	17.4712		81	19.372	21.8289	20.6005	24.3302	16.4521
82	0.128387	0.142835	0.135611	-0.0924515	-0.0654123		82	0.209572	0.220164	0.214868	-0.108924	-0.0454415		82	11.5619	12.3188	11.9404	11.1604	21.2048		82	19.9586	22.4641	21.2113	10.5135	23.2577
83	0.116859	0.130839	0.123849		-0.0357666		83	0.199193	0.209111	0.204152		-0.0834317		83	12.3981	13.2422	12.8201		7.74809		83	19.0827	21.5867	20.3347		11.7296
84	0.126447	0.14344	0.134943	-0.142786	-0.0176786		84	0.207497	0.217879	0.212688	-0.107105	-0.00775998		84	10.7832	11.5389	11.161	26.7903	1.35436		84	18.9474	21.6461	20.2968	29.7353	8.81882
85	0.134481	0.152126	0.143304	0.0899669	-0.212542		85	0.20777	0.218384	0.213077	-0.0562877	-0.192592		85	10.9651	11.9629	11.464	11.2129	16.7273		85	17.9615	20.5436	19.2526	-3.36684	30.4001
86	0.05549	0.0710947	0.0632923		-0.0895883		86	0.15725	0.166341	0.161795		-0.0505281		86	13.8685	14.8565	14.3625		31.7309		86	37.5906	42.1546	39.8726		14.4883
87	0.02209	0.0309706	0.0265303		0.000833286		87	0.139574	0.147608	0.143591		-0.0347051		87	24.4731	25.9099	25.1915		0.15237		87	43.0319	47.3582	45.1951		0.157634
88	0.0076002	0.0182022	0.0129012		0.0221835		88	0.151908	0.16043	0.156169		-0.013381		88	33.6003	35.4848	34.5426		1.27984		88	47.3135	52.0291	49.6713		-10.4805
89	0.00617347	0.0201759	0.0131747				89	0.169947	0.179127	0.174537				89	37.7574	39.9545	38.856				89	45.0899	49.7646	47.4272
90	0.015701	0.0285948	0.0221479	-0.214154	-0.211478		90	0.170627	0.179597	0.175112	-0.152219	-0.138718		90	38.025	40.283	39.154	13.8276	18.7791		90	38.6679	42.9124	40.7901	22.4647	18.4621
91	0.0393591	0.0537476	0.0465534				91	0.185448	0.195194	0.190321				91	34.3157	36.3772	35.3464				91	37.8037	42.5349	40.1693
92	0.0905611	0.106631	0.0985962	-0.154452	-0.112352		92	0.225369	0.236686	0.231028	-0.124804	-0.0518658		92	20.4722	22.3855	21.4288	14.1219	30.0436		92	24.2209	27.8961	26.0585	21.2597	11.6975
93	0.101537	0.112217	0.106877	-0.0809111	-0.0721817		93	0.208387	0.219502	0.213944	-0.0534698	-0.0336489		93	13.4898	14.7846	14.1372	21.2505	14.2433		93	21.3082	24.0462	22.6772	27.8538	25.2026
94	0.0982011	0.1104	0.1043	-0.0795022	-0.0609078		94	0.199872	0.210253	0.205062	-0.0734124	-0.0183031		94	15.5815	16.8599	16.2207	1.76928	30.9918		94	26.1509	29.6881	27.9195	22.2481	22.7568
95	0.102291	0.115647	0.108969	-0.0717673	-0.0737854		95	0.211738	0.22199	0.216864	-0.0273524	-0.0344569		95	14.3174	15.4628	14.8901	10.4763	21.5813		95	28.8152	32.7291	30.7722	11.5564	6.87549
96	0.105961	0.120593	0.113277		-0.046114		96	0.213611	0.223835	0.218723		-0.053454		96	16.2292	17.6218	16.9255		3.38251		96	26.2371	29.9102	28.0736		24.3436
97	0.107986	0.12095	0.114468				97	0.216341	0.22679	0.221566				97	12.1324	13.1865	12.6594				97	22.2462	25.1653	23.7058
98	0.110925	0.123261	0.117093	-0.015093	-0.0325224		98	0.209558	0.220053	0.214805	-0.0112755	-0.0101571		98	12.5447	13.6382	13.0915	-5.63212	16.8929		98	21.9703	25.1098	23.54	1.66956	15.4288
99	0.121837	0.139434	0.130635	-0.0719884	0.0136193		99	0.213157	0.224016	0.218586	-0.0328951	0.0051216		99	13.0916	14.2989	13.6953	27.2333	-4.71345		99	23.2538	26.9381	25.0959	24.7527	-3.32764
100	0.115674	0.141583	0.128629	-0.148721			100	0.209202	0.219423	0.214312	-0.104044			100	12.7954	13.6933	13.2444	24.1016			100	22.3019	25.3731	23.8375	21.6964
101	0.116102	0.136156	0.126129	-0.036718	-0.00894523		101	0.212313	0.222637	0.217475	-0.050327	-0.009698		101	12.5021	13.459	12.9805	-5.7704	-2.68479		101	21.5224	24.3641	22.9432	0.820955	9.53908
102	0.124774	0.139977	0.132376	-0.118308	-0.0101717		102	0.215617	0.226662	0.221139	-0.108238	-0.00163961		102	10.9687	11.936	11.4523	22.6135	-5.26839		102	20.1171	22.4139	21.2655	22.1965	8.44813
103	0.12289	0.136638	0.129764	-0.115781	0.00246124		103	0.210242	0.221067	0.215654	-0.0970417	-0.000926869		103	11.6711	12.7004	12.1858	14.3038	7.7337		103	17.5532	19.8197	18.6865	26.5215	-5.49328
104	0.142299	0.157938	0.150118	-0.0487757			104	0.223001	0.23399	0.228496	-0.0559467			104	11.2322	12.4021	11.8172	4.23835			104	18.4355	21.4066	19.921	5.61859
105	0.124971	0.139776	0.132373		-0.09081		105	0.215569	0.226198	0.220883		-0.0554796		105	11.418	12.6239	12.0209		13.4959		105	19.5674	21.7297	20.6485		0.892124
106	0.129505	0.143105	0.136305		-0.0804752		106	0.220597	0.230918	0.225757		-0.0210594		106	10.8398	11.8224	11.3311		17.9531		106	19.5119	22.1093	20.8106		25.3551
107	0.13031	0.141427	0.135869	-0.0730894	-0.0516331		107	0.220556	0.230963	0.22576	-0.0601387	-0.00396785		107	11.0162	11.9115	11.4638	9.14806	18.5413		107	20.3481	23.3017	21.8249	10.9997	22.3984
108	0.137257	0.146075	0.141666				108	0.22555	0.235778	0.230664				108	9.76157	10.5599	10.1607				108	14.9909	16.8866	15.9387
109	0.13309	0.145907	0.139499				109	0.224188	0.234423	0.229305				109	9.66218	10.3765	10.0194				109	20.0644	23.1016	21.583
110	0.132796	0.164376	0.148586	-0.0634437	-0.0462202		110	0.218764	0.229262	0.224013	-0.0468991	-0.0463458		110	9.72114	10.513	10.1171	10.8097	-0.34577		110	17.7733	19.9609	18.8671	16.6354	11.3304
111	0.137275	0.152368	0.144821		-0.11106		111	0.221258	0.231849	0.226554		-0.099778		111	10.6513	11.6329	11.1421		18.0008		111	19.9286	22.6537	21.2912		20.3865
112	0.136164	0.151594	0.143879				112	0.222262	0.232953	0.227608				112	9.93128	10.82	10.3757				112	20.2983	23.4338	21.8661
113	0.139749	0.151241	0.145495	-0.0297711	-0.0500231		113	0.216819	0.22753	0.222175	-0.0238223	-0.0418571		113	8.64132	9.35062	8.99597	14.776	3.39184		113	17.0767	19.625	18.3509	1.53266	8.15046
114	0.14378	0.153054	0.148417	-0.080755	-0.0441373		114	0.220812	0.231524	0.226168	-0.0797146	-0.0413555		114	8.90977	9.65492	9.28235	11.4724	0.0747096		114	17.3816	19.9504	18.666	10.5123	9.52548
115	0.135573	0.147138	0.141355	-0.0548567	-0.104505		115	0.216475	0.227468	0.221972	-0.0495546	-0.0753985		115	9.51504	10.2753	9.89519	1.16227	24.9371		115	18.746	21.5518	20.1489	10.0459	18.5293
116	0.121892	0.134745	0.128318				116	0.202298	0.212748	0.207523				116	10.8774	11.6807	11.2791				116	20.0601	22.9626	21.5114
117	0.128872	0.14406	0.136466				117	0.203002	0.213676	0.208339				117	11.1725	11.9807	11.5766				117	19.6755	22.6369	21.1562
118	0.11519	0.130286	0.122738				118	0.196424	0.206779	0.201601				118	10.9649	11.7418	11.3533				118	20.0645	23.0149	21.5397
119	0.127191	0.136609	0.1319				119	0.211561	0.22235	0.216956				119	10.6318	11.4161	11.024				119	17.2738	19.3002	18.287
120	0.128114	0.139411	0.133762				120	0.208165	0.220012	0.214089				120	9.75893	10.7084	10.2337				120	16.0945	18.477	17.2857

### Sheet: Figure 8-E1
Figure 8-E1
Figure 8-E1A			Figure 8-E1B			Figure 8-E1C			Figure 8-E1D			Figure 8-E1E			Figure 8-E1F			Figure 8-E1G			Figure 8-E1H
∆ Tail forward velocity [bl/s]		Spearman Rank sum test	∆ Tail forward velocity [bl/s]		Spearman Rank sum test	∆ Midpoint speed [bl/s]		Spearman Rank sum test	∆ Midpoint speed [bl/s]		Spearman Rank sum test	∆ abs Bending angle [°]		Spearman Rank sum test	∆ abs Bending angle [°]		Spearman Rank sum test	∆ abs HV angular speed [°/s]		Spearman Rank sum test	∆ abs HV angular speed [°/s]		Spearman Rank sum test
1st activation	3rd activation	R = 0.42	2nd activation	3rd activation	R = 0.55	1st activation	3rd activation	R = 0.46	2nd activation	3rd activation	R = 0.42	1st activation	3rd activation	R = 0.08	2nd activation	3rd activation	R = 0.20	1st activation	3rd activation	R = 0.18	2nd activation	3rd activation	R = 0.16
-0.150735	-0.122572	N = 46	-0.131251	-0.122572	N = 58	-0.131849	-0.0430385	N = 46	-0.0797109	-0.0430385	N = 58	24.9659	24.0572	N = 46	23.5708	24.0572	N = 58	12.3975	23.4254	N = 46	33.086	23.4254	N = 58
-0.102095		p = 0.0040	-0.11018		p = 0.000007	-0.0919386		p = 0.0021	-0.00947567		p = 0.00094	8.93408		p = 0.59	13.5381		p = 0.14	17.912		p = 0.24	22.7942		p = 0.24
-0.0763051			-0.00825371			-0.0778571			-0.0505125			16.454			-14.429			10.9041			6.54678
-0.12223	-0.0980448		-0.0898108	-0.0980448		-0.132665	-0.0449373		-0.0453308	-0.0449373		33.4172	13.0538		11.6562	13.0538		6.13457	10.9335		-2.38953	10.9335
-0.196644	-0.30722		-0.155755	-0.30722		-0.189738	-0.220275		-0.048323	-0.220275		9.10937	31.941		15.6477	31.941		-0.299915	8.23823		-1.0356	8.23823
	-0.0305283			-0.0305283			-0.0173111			-0.0173111			10.9136			10.9136			0.408106			0.408106
	-0.145894			-0.145894			-0.0787113			-0.0787113			22.5722			22.5722			20.2191			20.2191
-0.108646	-0.105368		-0.0608744	-0.105368		-0.148498	-0.0150774		-0.0390564	-0.0150774		3.19686	9.19991		2.74918	9.19991		-2.71415	-5.106		2.40319	-5.106
-0.0955187	-0.150238		-0.126695	-0.150238		-0.100688	-0.114634		-0.0473622	-0.114634		4.70307	42.0579		23.5349	42.0579		10.0459	17.9231		13.3502	17.9231
	-0.0943725			-0.0943725			-0.0265033			-0.0265033			22.8899			22.8899			38.0144			38.0144
-0.157572			-0.160561			-0.172941			-0.109751			32.3526			28.7881			7.109			14.6584
-0.109388	-0.0540926		-0.118079	-0.0540926		-0.0974257	-0.0240123		-0.0406086	-0.0240123		27.3688	12.2862		27.0183	12.2862		13.8077	3.78934		27.1178	3.78934
-0.126969	-0.137044		-0.13776	-0.137044		-0.0421673	-0.122218		-0.154918	-0.122218		-3.47661	37.2358		4.51211	37.2358		-9.33252	-2.07425		12.4989	-2.07425
			-0.13089						-0.0621758						16.4453						5.96416
	-0.207217		-0.149346	-0.207217			-0.124156		-0.0394421	-0.124156			29.7912		14.799	29.7912			13.0395		17.7806	13.0395
	-0.136914			-0.136914			-0.0574361			-0.0574361			8.13585			8.13585			8.35323			8.35323
-0.167992	-0.11472		-0.0925189	-0.11472		-0.103885	-0.0361379		-0.00775872	-0.0361379		16.2146	16.1622		30.457	16.1622		22.4292	13.3448		10.3699	13.3448
-0.103707	-0.0723331		-0.101371	-0.0723331		-0.063556	-0.0292568		0.02139	-0.0292568		17.2539	17.0051		32.756	17.0051		15.578	5.21301		18.0518	5.21301
-0.0837313						-0.0734198						18.7253						1.83866
-0.101336			-0.160349			-0.0986413			-0.0752081			21.7953			34.0312			9.23472			-4.46167
	-0.14625			-0.14625			-0.145172			-0.145172			16.4841			16.4841			17.6276			17.6276
	-0.229422			-0.229422			-0.14681			-0.14681			11.8236			11.8236			12.9817			12.9817
-0.151314	-0.138135		-0.162814	-0.138135		-0.0934629	-0.0674839		-0.12285	-0.0674839		7.97946	8.0487		10.0144	8.0487		30.6471	4.28681		14.8738	4.28681
-0.11915						-0.0998313						26.4208						24.8404
-0.110243	0.0464597		-0.13364	0.0464597		-0.119561	0.0286801		-0.0958279	0.0286801		7.74873	-10.0722		28.4942	-10.0722		18.7817	-4.56347		21.9429	-4.56347
			-0.216884						-0.17732						16.4385						31.4994
-0.20575			-0.182841			-0.154574			-0.0815828			17.4488			10.7542			22.4114			10.9757
-0.107693	0.00875562		-0.0977545	0.00875562		-0.108087	0.0105522		-0.0501366	0.0105522		6.11324	-1.38276		10.3737	-1.38276		5.27372	0.228438		-7.37754	0.228438
-0.0843564			-0.179258			-0.0388785			-0.032032			20.9473			22.2551			13.3947			16.3327
-0.17996			-0.164389			-0.141089			-0.106005			36.858			10.1731			18.8083			16.3049
0.977396			-0.10881			-0.0394998			-0.110304			0.185773			0.486268			6.85643			3.71652
-0.0315169	-0.171037		-0.154735	-0.171037		-0.140629	-0.095826		-0.096848	-0.095826		22.5128	26.284		26.1591	26.284		15.4136	16.4008		5.3148	16.4008
-0.080657			-0.11276			-0.0880953			-0.0826889			2.51358			25.8866			4.96201			17.1631
-0.135287	-0.0600972		-0.130815	-0.0600972		-0.115714	-0.0732191		-0.0330332	-0.0732191		26.9172	7.40627		53.5994	7.40627		20.7327	-0.831059		16.1947	-0.831059
-0.110796			-0.114125			-0.0837728			-0.0715924			16.5844			15.2501			10.7457			-1.59959
-0.214869	-0.163716		-0.18434	-0.163716		-0.182607	-0.0815567		-0.0792019	-0.0815567		39.6694	22.3375		27.8444	22.3375		20.9912	16.2552		24.9898	16.2552
-0.199798			-0.179171			-0.171346			-0.0867397			30.044			13.9108			14.723			6.87012
	-0.12545			-0.12545			-0.0895541			-0.0895541			35.3674			35.3674			29.6176			29.6176
-0.14563			-0.120505			-0.122206			-0.0938995			17.7078			25.236			22.7632			0.255428
-0.229588			-0.249934			-0.246458			-0.170111			15.3611			20.7267			7.03637			22.2703
-0.157787	-0.0836783		-0.118102	-0.0836783		-0.12153	-0.0551642		-0.0697034	-0.0551642		25.1289	12.1049		16.8488	12.1049		17.5619	11.4913		15.0703	11.4913
-0.160777	-0.19616		-0.163406	-0.19616		-0.149718	-0.0743096		-0.150453	-0.0743096		33.1822	32.0122		22.2121	32.0122		17.8908	19.7352		14.1033	19.7352
-0.101437	-0.168434		-0.127774	-0.168434		-0.11438	-0.115091		-0.0315167	-0.115091		12.681	37.1717		22.7283	37.1717		15.2347	31.2726		30.6949	31.2726
-0.173551			-0.227635			-0.116867			-0.104509			13.004			19.8359			19.1196			15.147
	-0.135913		-0.135081	-0.135913			-0.0451206		-0.0773996	-0.0451206			23.0514		9.71762	23.0514			11.1798		14.3473	11.1798
	-0.156143		-0.197536	-0.156143			-0.0148272		-0.0717602	-0.0148272			24.8177		27.2969	24.8177			18.4078		41.3921	18.4078
	-0.0875843			-0.0875843			-0.064762			-0.064762			10.2941			10.2941			18.3344			18.3344
-0.289371	-0.129812		-0.246991	-0.129812		-0.175561	-0.0619921		-0.0403533	-0.0619921		9.82863	4.31279		5.94294	4.31279		7.33425	0.792203		19.2721	0.792203
-0.19819	-0.127342		-0.0177685	-0.127342		-0.132243	-0.0894738		0.0151311	-0.0894738		20.9422	20.005		3.7912	20.005		7.42465	24.4617		0.00213927	24.4617
-0.315901	-0.130936		-0.213035	-0.130936		-0.185582	-0.0692352		-0.112317	-0.0692352		15.6582	14.9613		21.8587	14.9613		2.46458	8.77858		30.5807	8.77858
-0.275903	-0.256553		-0.243221	-0.256553		-0.2286	-0.117417		-0.0874497	-0.117417		19.8891	21.7445		6.46442	21.7445		12.2685	15.0462		5.1979	15.0462
-0.168601	-0.01298		-0.0635554	-0.01298		-0.0955221	0.0392148		-0.00372011	0.0392148		9.52002	-17.7348		7.21958	-17.7348		25.0891	7.73044		13.5214	7.73044
-0.125503	-0.0713129		-0.0780273	-0.0713129		-0.126861	-0.0227665		-0.0327443	-0.0227665		21.1238	15.7173		22.3564	15.7173		15.0973	12.4208		18.8503	12.4208
-0.0529991	-0.0660817		0.0453766	-0.0660817		-0.0169149	0.0107655		0.0224364	0.0107655		12.226	8.44978		27.9381	8.44978		13.3271	13.3198		-14.6316	13.3198
-0.0844744	-0.127976		-0.0949228	-0.127976		-0.0118793	-0.0051712		-0.0043366	-0.0051712		21.126	12.8959		14.6076	12.8959		32.0095	31.2191		18.745	31.2191
-0.198351	-0.215322		-0.0978896	-0.215322		-0.126526	-0.0805626		-0.0170776	-0.0805626		20.0826	21.9726		7.4665	21.9726		13.1829	3.6238		10.6243	3.6238
	-0.160535		-0.154745	-0.160535			-0.0796031		-0.0801458	-0.0796031			5.10896		17.3787	5.10896			11.8771		7.43703	11.8771
	-0.0891466			-0.0891466			-0.0574224			-0.0574224			14.917			14.917			18.3474			18.3474
	-0.235701			-0.235701			-0.171189			-0.171189			21.016			21.016			20.1187			20.1187
-0.121485			-0.108786			-0.0702889			-0.0558069			33.3812			20.7936			20.9958			8.19515
-0.183505	-0.0809224		-0.074015	-0.0809224		-0.146405	-0.0103982		-0.0484052	-0.0103982		45.636	33.7922		11.738	33.7922		42.7607	-1.10404		9.25409	-1.10404
-0.135226			-0.163855			-0.129048			-0.148023			18.0651			4.22044			28.5152			18.578
	-0.24372		-0.136749	-0.24372			-0.185591		-0.109014	-0.185591			20.8971		19.3684	20.8971			30.8046		15.505	30.8046
	-0.266303		-0.144021	-0.266303			-0.149261		-0.0857194	-0.149261			33.7414		26.2321	33.7414			26.0314		0.980132	26.0314
-0.190429			-0.14981			-0.168578			-0.0757377			24.0741			26.522			7.89367			22.6608
	-0.157817			-0.157817			-0.152597			-0.152597			13.4887			13.4887			15.4872			15.4872
	-0.132369			-0.132369			-0.033665			-0.033665			23.8338			23.8338			15.447			15.447
-0.162952			-0.0307418			-0.169985			0.0542948			11.6291			24.0301			13.0276			14.7667
-0.189531	-0.0227676		-0.119224	-0.0227676		-0.135989	-0.00627295		-0.0355673	-0.00627295		32.4779	28.2628		35.9476	28.2628		21.6603	28.7425		21.2961	28.7425
-0.138024	-0.110253		-0.0771044	-0.110253		-0.159492	-0.0744028		-0.0458898	-0.0744028		27.4995	25.8123		21.9987	25.8123		23.0736	29.382		11.6701	29.382
	-0.102887		-0.0846682	-0.102887			-0.0820301		-0.0698019	-0.0820301			14.9241		16.4565	14.9241			8.07209		15.8314	8.07209
	-0.0778148			-0.0778148			-0.0535001			-0.0535001			11.9287			11.9287			9.89561			9.89561
	-0.159917			-0.159917			-0.159119			-0.159119			22.9988			22.9988			17.5483			17.5483
-0.114066	-0.0383223		-0.0790646	-0.0383223		-0.113768	-0.05191		-0.0295744	-0.05191		8.24595	3.55576		17.936	3.55576		18.8634	-5.5085		15.0833	-5.5085
-0.106825			-0.139707			-0.0657497			-0.0799069			21.5837			29.0776			31.7709			9.74641
-0.0884859			-0.141778			-0.102264			-0.109235			14.319			26.3661			10.4486			20.1981
-0.141103			0.00530536			-0.16528			0.0185322			21.8224			27.8914			24.5559			19.8098
-0.141729			-0.0956959			-0.142718			-0.0369366			20.6894			29.5367			30.2017			27.1719
-0.0935334	-0.0368339		-0.0883934	-0.0368339		-0.0746874	-0.0346945		-0.0182859	-0.0346945		24.568	6.17588		17.1023	6.17588		22.7473	8.92616		10.5272	8.92616
-0.108431			-0.0364551			-0.0994722			-0.0324506			17.1741			6.98467			27.5332			9.43448
-0.135145	0.0789078		-0.0935728	0.0789078		-0.0707325	0.035128		-0.0377858	0.035128		26.4949	31.89		17.4712	31.89		24.3302	4.26448		16.4521	4.26448
-0.0924515	-0.106482		-0.0654123	-0.106482		-0.108924	-0.0496475		-0.0454415	-0.0496475		11.1604	25.1065		21.2048	25.1065		10.5135	14.5079		23.2577	14.5079
			-0.0357666						-0.0834317						7.74809						11.7296
-0.142786			-0.0176786			-0.107105			-0.00775998			26.7903			1.35436			29.7353			8.81882
0.0899669	0.120252		-0.212542	0.120252		-0.0562877	-0.0724657		-0.192592	-0.0724657		11.2129	13.0008		16.7273	13.0008		-3.36684	6.45867		30.4001	6.45867
			-0.0895883						-0.0505281						31.7309						14.4883
	-0.134054		0.000833286	-0.134054			0.137118		-0.0347051	0.137118			-3.45303		0.15237	-3.45303			35.165		0.157634	35.165
	2.91863		0.0221835	2.91863			0.0575878		-0.013381	0.0575878			4.72349		1.27984	4.72349			14.4916		-10.4805	14.4916
	-0.128599			-0.128599			-0.0644473			-0.0644473			20.6575			20.6575			23.3105			23.3105
-0.214154	-0.153696		-0.211478	-0.153696		-0.152219	-0.0415606		-0.138718	-0.0415606		13.8276	31.3971		18.7791	31.3971		22.4647	30.4743		18.4621	30.4743
	-0.0832563			-0.0832563			-0.086287			-0.086287			-1.26733			-1.26733			6.28166			6.28166
-0.154452	-0.0432205		-0.112352	-0.0432205		-0.124804	-0.0263101		-0.0518658	-0.0263101		14.1219	19.1055		30.0436	19.1055		21.2597	-2.52784		11.6975	-2.52784
-0.0809111	-0.0905991		-0.0721817	-0.0905991		-0.0534698	-0.0563966		-0.0336489	-0.0563966		21.2505	19.0221		14.2433	19.0221		27.8538	11.5765		25.2026	11.5765
-0.0795022			-0.0609078			-0.0734124			-0.0183031			1.76928			30.9918			22.2481			22.7568
-0.0717673			-0.0737854			-0.0273524			-0.0344569			10.4763			21.5813			11.5564			6.87549
	-0.0458752		-0.046114	-0.0458752			-0.0434594		-0.053454	-0.0434594			6.99657		3.38251	6.99657			8.65548		24.3436	8.65548
	-0.118899			-0.118899			-0.0548793			-0.0548793			19.4172			19.4172			24.5295			24.5295
-0.015093	-0.0636689		-0.0325224	-0.0636689		-0.0112755	-0.0144366		-0.0101571	-0.0144366		-5.63212	32.1376		16.8929	32.1376		1.66956	18.3685		15.4288	18.3685
-0.0719884			0.0136193			-0.0328951			0.0051216			27.2333			-4.71345			24.7527			-3.32764
-0.148721						-0.104044						24.1016						21.6964
-0.036718	-0.0110258		-0.00894523	-0.0110258		-0.050327	0.048009		-0.009698	0.048009		-5.7704	31.2869		-2.68479	31.2869		0.820955	-11.4968		9.53908	-11.4968
-0.118308	-0.030741		-0.0101717	-0.030741		-0.108238	-0.00816062		-0.00163961	-0.00816062		22.6135	17.3564		-5.26839	17.3564		22.1965	11.1208		8.44813	11.1208
-0.115781	-0.0426795		0.00246124	-0.0426795		-0.0970417	-0.00593168		-0.000926869	-0.00593168		14.3038	13.2631		7.7337	13.2631		26.5215	7.55773		-5.49328	7.55773
-0.0487757						-0.0559467						4.23835						5.61859
			-0.09081						-0.0554796						13.4959						0.892124
	-0.106163		-0.0804752	-0.106163			-0.0536257		-0.0210594	-0.0536257			20.1502		17.9531	20.1502			19.5987		25.3551	19.5987
-0.0730894	-0.0673116		-0.0516331	-0.0673116		-0.0601387	-0.0283765		-0.00396785	-0.0283765		9.14806	26.2549		18.5413	26.2549		10.9997	20.7408		22.3984	20.7408
	-0.0497196			-0.0497196			-0.0231761			-0.0231761			6.77957			6.77957			9.21886			9.21886
	-0.0668383			-0.0668383			-0.0219139			-0.0219139			22.0081			22.0081			4.65493			4.65493
-0.0634437	-0.057596		-0.0462202	-0.057596		-0.0468991	-0.0362256		-0.0463458	-0.0362256		10.8097	19.5047		-0.34577	19.5047		16.6354	16.3322		11.3304	16.3322
	-0.0440613		-0.11106	-0.0440613			0.00604643		-0.099778	0.00604643			43.2018		18.0008	43.2018			16.6946		20.3865	16.6946
	-0.110866			-0.110866			-0.0706649			-0.0706649			21.7268			21.7268			11.5895			11.5895
-0.0297711	-0.0468995		-0.0500231	-0.0468995		-0.0238223	-0.0143702		-0.0418571	-0.0143702		14.776	21.2254		3.39184	21.2254		1.53266	7.29941		8.15046	7.29941
-0.080755	-0.0552307		-0.0441373	-0.0552307		-0.0797146	-0.0150583		-0.0413555	-0.0150583		11.4724	16.1359		0.0747096	16.1359		10.5123	-9.47653		9.52548	-9.47653
-0.0548567			-0.104505			-0.0495546			-0.0753985			1.16227			24.9371			10.0459			18.5293
