## Supplementary material for "High-resolution analysis of individual *Drosophila melanogaster* larvae within groups uncovers inter- and intra-individual variability in locomotion and its neurogenetic modulation": Figure 10 - Source file

### Sheet: Figure 10
Figure 10
Figure 10A		Figure 10B	Figure 10C			Figure 10D			Figure 10E			Figure 10F			Figure 10G			Figure 10H			Figure 10I			Figure 10J			Figure 10K
Timepoint of backward switch	Timepoint of forward switch	Backward crawling [s]	Crawling direction	Tail forward velocity [bl/s]	Wilcoxon sign test	Crawling direction	Midpoint speed [bl/s]	Wilcoxon sign test	Crawling direction	CV Midpoint speed	Wilcoxon sign test	Crawling direction	IS speed [bl/s]	Wilcoxon sign test	Crawling direction	IS interval [s]	Wilcoxon sign test	Crawling direction	abs Bending angle [°/s]	Wilcoxon sign test	Crawling direction	CV abs Bending angle	Wilcoxon sign test	Crawling direction	abs HV angular speed [°/s]	Wilcoxon sign test	Crawling direction	HC rate [HC/s]	Wilcoxon sign test
31.6875			forward	4.44257	T = 0.00	forward	0.208958	T = 0.00	forward	60.5628	T = 53	forward	0.283561	T = 2	forward	0.803241	T = 22	forward	15.3471	T = 2	forward	103.024	T = 73	forward	10.4264	T = 791	forward	0.166884	T = 460
31.375	102.562	71.1875	forward	0.584442	N = 56	forward	0.23567	N = 56	forward	60.8914	N = 56	forward	0.283177	N = 50	forward	1.19886	N = 50	forward	19.8507	N = 56	forward	125.417	N = 56	forward	13.6992	N = 56	forward	0.0738178	N = 56
31.375	94.8125	63.4375	forward	2.48826	p < 0.000001	forward	0.176896	p < 0.000001	forward	68.4812	p < 0.000001	forward	0.227433	p < 0.000001	forward	1.20109	p < 0.000001	forward	13.8975	p < 0.000001	forward	72.4673	p < 0.000001	forward	9.25535	p = 0.95	forward	0.141058	p = 0.0058
31.4375			forward	1.01377		forward	0.252942		forward	62.1841		forward	0.299881		forward	1.00806		forward	9.10974		forward	159.997		forward	11.6814		forward	0.0831169
			forward	3.24614		forward	0.256941		forward	57.3784		forward	0.305467		forward	0.78629		forward	8.43694		forward	137.08		forward	16.0069		forward	0.161468
30.9375	100.438	69.5	forward	6.5961		forward	0.267806		forward	56.1707		forward	0.342658		forward	0.759615		forward	14.7064		forward	100.702		forward	18.0027		forward	0.204473
31.625			forward	-0.672779		forward	0.349858		forward	59.2429		forward	0.395136		forward	0.578125		forward	9.95754		forward	118.783		forward	17.2667		forward	0.318408
			forward	1.58972		forward	0.294552		forward	62.8231		forward	0.305406		forward	0.8125		forward	11.7228		forward	139.651		forward	13.504		forward	0.157969
31.625			forward	5.53093		forward	0.33962		forward	56.2497		forward	0.395387		forward	0.75		forward	11.8755		forward	136.796		forward	15.2493		forward	0.29484
31.3125	88.75	57.4375	forward	-0.11678		forward	0.355734		forward	48.8521		forward	0.332504		forward	0.6775		forward	8.81439		forward	115.571		forward	18.1875		forward	0.303091
33.3125			forward	-7.34006		forward	0.355203		forward	54.0322		forward	0.431259		forward	0.645833		forward	18.1132		forward	105.209		forward	19.486		forward	0.324544
33			forward	-2.5486		forward	0.356737		forward	57.1527		forward	0.387289		forward	0.921196		forward	10.262		forward	119.022		forward	16.4186		forward	0.208778
32.375			forward	1.40821		forward	0.364128		forward	55.0488		forward	0.391078		forward	0.6625		forward	11.0096		forward	110.791		forward	16.3864		forward	0.216949
32.0625	61.375	29.3125	forward	4.95454		forward	0.383448		forward	56.2725		forward	0.486629		forward	0.65625		forward	9.26355		forward	137.245		forward	17.408		forward	0.203324
32	83.5625	51.5625	forward	2.10276		forward	0.367035		forward	56.7515		forward	0.392723		forward	0.8125		forward	8.2209		forward	94.0585		forward	17.187		forward	0.259898
32.875	93.1875	60.3125	forward	-7.12011		forward	0.266562		forward	64.4066		forward	0.25458		forward	0.9375		forward	13.9932		forward	100.946		forward	16.6973		forward	0.259109
32.4375	59.5	27.0625	forward	2.92377		forward	0.281715		forward	67.9696		forward	0.349178		forward	0.833333		forward	14.813		forward	84.0248		forward	10.8505		forward	0.104918
	94.375		forward	0.784457		forward	0.27093		forward	65.7328		forward	0.292287		forward	0.84375		forward	8.79652		forward	145.989		forward	15.2526		forward	0.255416
			forward	7.95841		forward	0.206314		forward	75.5102		forward	0.282505		forward	0.729167		forward	17.1393		forward	139.429		forward	18.9801		forward	0.253465
33.3125			forward	-4.03467		forward	0.311561		forward	55.1685		forward	0.397023		forward	0.6375		forward	14.7735		forward	89.2734		forward	20.9432		forward	0.407273
33.1875	89.0625	55.875	forward	0.759042		forward	0.298997		forward	54.718		forward	0.342895		forward	0.5625		forward	13.9887		forward	107.159		forward	20.4954		forward	0.374384
32.6875			forward	-6.19656		forward	0.1254		forward	80.1373		forward	0.17954		forward	0.989583		forward	32.6381		forward	98.7221		forward	18.0705		forward	0.263337
32.8125			forward	-6.08074		forward	0.322392		forward	60.1604		forward	0.330767		forward	0.630208		forward	14.9649		forward	122.554		forward	16.5468		forward	0.267352
33.4375	95.1875	61.75	forward	3.79212		forward	0.325222		forward	58.7115		forward	0.388867		forward	0.732143		forward	10.9693		forward	144.352		forward	18.46		forward	0.353103
32.25			forward	-2.08513		forward	0.277491		forward	53.4769		forward	0.33268		forward	0.9125		forward	12.0928		forward	86.3308		forward	18.9065		forward	0.250871
32.25			forward	3.56267		forward	0.282769		forward	73.7653		forward	0.32553		forward	0.475		forward	13.0749		forward	75.9405		forward	16.1131		forward	0.239401
	83.0625		forward	6.28783		forward	0.253124		forward	53.2104		forward	0.304432		forward	0.721154		forward	10.9433		forward	132.561		forward	18.672		forward	0.300188
31.8125			forward	-4.95099		forward	0.199965		forward	64.9566		forward	0.285045		forward	0.71875		forward	14.4948		forward	98.0421		forward	21.045		forward	0.380575
31.5625	83.25	51.6875	forward	9.80444		forward	0.253191		forward	59.7213		forward	0.286224		forward	1		forward	13.2771		forward	109.704		forward	19.6486		forward	0.373832
33.375	81.625	48.25	forward	5.36793		forward	0.310718		forward	62.7301		forward	0.397161		forward	0.722656		forward	11.521		forward	110.34		forward	15.8375		forward	0.209974
32.1875	89.5625	57.375	forward	2.81034		forward	0.219074		forward	56.5106		forward	0.257818		forward	0.944444		forward	15.0808		forward	81.7407		forward	18.4555		forward	0.253298
32.3125	96.4375	64.125	forward	-5.33138		forward	0.27856		forward	55.8473		forward	0.314862		forward	0.585526		forward	13.6991		forward	126.889		forward	16.3021		forward	0.283186
	72.75		forward	-0.948281		forward	0.254104		forward	60.6177		forward	0.316364		forward	0.791667		forward	10.0486		forward	97.3428		forward	17.1881		forward	0.296558
30.75			forward	3.15883		forward	0.265273		forward	59.864		forward	0.283855		forward	0.78125		forward	13.5546		forward	91.0093		forward	17.6221		forward	0.360617
32.25			forward	-2.18912		forward	0.286795		forward	61.8783		forward	0.354961		forward	0.7125		forward	11.1697		forward	114.407		forward	15.8138		forward	0.229391
32.125			forward	-0.205103		forward	0.277647		forward	55.5296		forward	0.299186		forward	0.866319		forward	10.9134		forward	152.124		forward	14.3949		forward	0.163543
32.0625	91.6875	59.625	forward	-3.07288		forward	0.282332		forward	60.6162		forward	0.332268		forward	0.842262		forward	12.1245		forward	105.009		forward	14.9527		forward	0.155844
30.875			forward	3.6418		forward	0.244817		forward	57.009		forward	0.286783		forward	0.8125		forward	17.7371		forward	83.2595		forward	20.5359		forward	0.373333
31.875			forward	-1.48021		forward	0.246381		forward	61.3349		forward	0.254593		forward	1.07143		forward	12.5592		forward	113.198		forward	19.0386		forward	0.280702
31			forward	-4.44723		forward	0.269355		forward	55.8199		forward	0.320887		forward	0.75		forward	12.1715		forward	151.928		forward	15.258		forward	0.214405
33.875			forward	-0.696933		forward	0.266268		forward	56.0874		forward	0.233309		forward	0.982143		forward	10.0227		forward	103.696		forward	17.125		forward	0.241692
31.5	104.812	73.3125	forward	0.818785		forward	0.255255		forward	56.0619		forward			forward			forward	14.1953		forward	105.259		forward	20.4539		forward	0.428571
31.875	99.4375	67.5625	forward	-2.79305		forward	0.297155		forward	66.0623		forward	0.405896		forward	0.8125		forward	13.1519		forward	101.016		forward	20.935		forward	0.387368
	90.875		forward	-0.823486		forward	0.208968		forward	77.6068		forward	0.205881		forward	1.30208		forward	21.7638		forward	96.945		forward	19.7239		forward	0.284129
			forward	-3.18759		forward	0.266059		forward	68.5684		forward	0.339145		forward	0.675		forward	8.42958		forward	109.424		forward	18.1512		forward	0.331034
32.3125			forward	2.97203		forward	0.298315		forward	66.6802		forward	0.3667		forward	0.776786		forward	9.68366		forward	103.568		forward	19.8493		forward	0.25459
31.375	96.5	65.125	forward	1.44106		forward	0.243169		forward	66.592		forward	0.316584		forward	0.8125		forward	16.8842		forward	92.5766		forward	21.1947		forward	0.325831
32			forward	-4.44599		forward	0.289176		forward	60.8788		forward	0.242861		forward	0.8125		forward	15.62		forward	129.864		forward	17.2135		forward	0.273038
	94.8125		forward	-1.08471		forward	0.302537		forward	56.2301		forward	0.327874		forward	0.849265		forward	5.90202		forward	122.885		forward	14.3094		forward	0.218845
			forward	-3.37062		forward	0.294768		forward	61.3338		forward	0.348002		forward	0.833333		forward	10.3264		forward	113.62		forward	18.537		forward	0.412017
			forward	6.52209		forward	0.24745		forward	61.6366		forward	0.26634		forward	0.875		forward	19.9724		forward	101.931		forward	18.5783		forward	0.286645
32.4375			forward	-6.70446		forward	0.29795		forward	53.6998		forward	0.330856		forward	0.821429		forward	14.9702		forward	110.206		forward	17.3451		forward	0.252822
31.8125	98.8125	67	forward	-1.05548		forward	0.315159		forward	62.354		forward	0.404939		forward	0.673077		forward	12.9426		forward	120.634		forward	16.2421		forward	0.24164
31.8125			forward	-0.27804		forward	0.288786		forward	56.3505		forward	0.345631		forward	0.810714		forward	9.95476		forward	121.941		forward	14.2434		forward	0.148148
31.5625	58.3125	26.75	forward	5.12313		forward	0.237074		forward	63.8046		forward	0.261363		forward	0.854167		forward	17.3231		forward	93.3278		forward	18.4776		forward	0.269732
32.6875			forward	1.41268		forward	0.309162		forward	60.4495		forward	0.415565		forward	0.602273		forward	12.5945		forward	114.97		forward	20.6051		forward	0.261965
32.0625	101.688	69.625	forward	-2.76859		forward	0.172119		forward	60.6866		forward	0.191735		forward	0.757812		forward	16.1656		forward	91.9517		forward	18.9063		forward	0.220386
32			forward	-8.52818		forward	0.294086		forward	52.7028		forward	0.304618		forward	0.839286		forward	17.3529		forward	128.922		forward	14.8049		forward	0.092219
32.5625	98.5625	66	backward	-3.23626		backward	0.106813		backward	86.0536		backward	0.0997865		backward	2.33333		backward	24.1182		backward	70.0985		backward	15.0473		backward	0.148837
29.3125			backward	-1.67069		backward	0.16218		backward	73.0131		backward	0.158412		backward	1.3125		backward	46.5526		backward	55.3106		backward	33.4025		backward	0.444939
32.25	51.25	19	backward	1.16679		backward	0.0801608		backward	78.8125		backward	0.107977		backward	2.29688		backward	31.988		backward	82.2732		backward	12.5653		backward	0.186882
	104.938		backward	2.72327		backward	0.116833		backward	72.5045		backward	0.147667		backward	2.00937		backward	13.3451		backward	68.8866		backward	9.79896		backward	0.0723327
31.4375	79	47.5625	backward	-1.00099		backward	0.135829		backward	72.4698		backward	0.142639		backward	1.50815		backward	9.72866		backward	112.97		backward	10.7453		backward	0.102696
31.9375	82.5625	50.625	backward	-2.8937		backward	0.174482		backward	59.3508		backward	0.209731		backward	1.41964		backward	24.8455		backward	87.4617		backward	16.3843		backward	0.230599
32.0625	77.6875	45.625	backward	8.48984		backward	0.225504		backward	66.2488		backward	0.251337		backward	1.25		backward	19.6188		backward	95.6765		backward	15.7938		backward	0.106904
32.0625	56.4375	24.375	backward	5.68775		backward	0.164711		backward	62.5543		backward	0.165428		backward	1.7		backward	37.324		backward	47.5781		backward	9.97165		backward	0.118665
31.9375			backward	2.33941		backward	0.14695		backward	110.776		backward	0.232218		backward	1.70833		backward	17.8222		backward	71.1842		backward	12.3651		backward	0.0993789
			backward	10.5049		backward	0.198169		backward	66.4676		backward	0.224683		backward	1.3875		backward	34.3805		backward	70.3892		backward	10.5373		backward	0.0389294
			backward	-2.08033		backward	0.171965		backward	75.3071		backward	0.185355		backward	1.85417		backward	20.9949		backward	87.7305		backward	13.321		backward	0.232402
31.3125	64.5625	33.25	backward	-3.02273		backward	0.239954		backward	64.0439		backward	0.263145		backward	1.1875		backward	37.2297		backward	84.3993		backward	20.6336		backward	0.152381
33.125	72.625	39.5	backward	-1.47895		backward	0.127314		backward	80.9201		backward	0.210958		backward	1.2		backward	38.18		backward	61.4341		backward	19.202		backward	0.131417
33.1875	75.8125	42.625	backward	-3.28466		backward	0.155106		backward	68.0674		backward	0.138133		backward	2.24038		backward	12.0046		backward	80.5609		backward	8.93696		backward	0.0772947
33.375			backward	2.95959		backward	0.155186		backward	97.8534		backward	0.25271		backward	1.59375		backward	34.7678		backward	55.3009		backward	12.9417		backward	0.188976
	55.125		backward	0.563849		backward	0.140064		backward	81.1799		backward	0.122225		backward	2.36932		backward	22.7727		backward	60.1672		backward	12.2106		backward	0.139282
	67.375		backward	1.52885		backward	0.158366		backward	99.958		backward	0.197217		backward	1		backward	37.9598		backward	51.8191		backward	22.9607		backward	0.450251
31.9375			backward	6.09686		backward	0.103327		backward	82.5491		backward	0.148196		backward	1.5		backward	41.9776		backward	71.2781		backward	15.6173		backward	0.168955
32.1875	77.5625	45.375	backward	-2.07996		backward	0.186534		backward	85.4453		backward	0.230567		backward	1.28846		backward	19.3719		backward	69.739		backward	14.471		backward	0.216606
31.25			backward	-3.71139		backward	0.164967		backward	81.4012		backward	0.130331		backward	1.64844		backward	21.6311		backward	81.7359		backward	15.4754		backward	0.272986
32.3125	74.8125	42.5	backward	0.780746		backward	0.161301		backward	91.3057		backward	0.243519		backward	1.5		backward	30.6423		backward	61.6276		backward	20.5104		backward	0.280976
32.25	92.3125	60.0625	backward	-2.11349		backward	0.220349		backward	89.4965		backward	0.0977016		backward	1.6875		backward	18.7924		backward	83.54		backward	18.7063		backward	0.369586
32.0625	76.1875	44.125	backward	7.6258		backward	0.177097		backward	81.3727		backward	0.18039		backward	1.375		backward	30.208		backward	102.285		backward	20.6451		backward	0.215633
32.0625	64.3125	32.25	backward	-2.64361		backward	0.123463		backward	101.289		backward	0.0996979		backward	3.49107		backward	20.392		backward	67.8985		backward	12.07		backward	0.116788
31.75			backward	-1.9857		backward	0.142583		backward	106.383		backward	0.227142		backward	1.0625		backward	43.492		backward	49.6743		backward	16.8281		backward	0.303091
32.5	59.875	27.375	backward	4.15179		backward	0.129142		backward	80.578		backward			backward			backward	18.868		backward	75.1421		backward	32.2577		backward	0.460432
32.125			backward	-0.218044		backward	0.113642		backward	64.7352		backward	0.113627		backward	1.87083		backward	15.855		backward	126.233		backward	10.1727		backward	0.10929
34.1875	81.4375	47.25	backward	1.37498		backward	0.152099		backward	82.5233		backward	0.174365		backward	1.72656		backward	21.3624		backward	88.8918		backward	11.6843		backward	0.0789149
	89.25		backward	-4.37313		backward	0.157603		backward	72.9227		backward	0.168694		backward	1.55682		backward	32.0368		backward	105.371		backward	13.4954		backward	0.112835
33.5			backward	-2.01038		backward	0.121886		backward	68.1302		backward			backward			backward	27.1275		backward	66.5601		backward	29.3562		backward	0.286445
34.125	79.1875	45.0625	backward	-8.9913		backward	0.167764		backward	74.812		backward	0.220017		backward	1.2375		backward	42.6386		backward	75.6677		backward	23.1476		backward	0.190476
34.375			backward	2.72772		backward	0.155925		backward	76.4298		backward	0.174668		backward	1.125		backward	21.8391		backward	91.6622		backward	18.8		backward	0.289951
30.125			backward	-3.52915		backward	0.163624		backward	69.5011		backward	0.183059		backward	1.85156		backward	22.5313		backward	131.654		backward	22.6126		backward	0.228209
31.4375			backward	-0.840942		backward	0.0980618		backward	97.7037		backward	0.172714		backward	1.375		backward	22.1295		backward	97.5239		backward	15.5084		backward	0.242091
31.875	96.375	64.5	backward	-2.07777		backward	0.128584		backward	63.5329		backward	0.116982		backward	2.05469		backward	18.7997		backward	52.7019		backward	15.7566		backward	0.234949
31	94.6875	63.6875	backward	4.32266		backward	0.111201		backward	82.9031		backward	0.152377		backward	1.09375		backward	33.8747		backward	64.5901		backward	13.5877		backward	0.217801
			backward	-0.995926		backward	0.151006		backward	66.1023		backward	0.160123		backward	1.51645		backward	25.6428		backward	75.308		backward	13.3074		backward	0.0912981
30.6875	83.0625	52.375	backward	-15.5416		backward	0.182965		backward	56.0089		backward	0.272689		backward	0.875		backward	43.0409		backward	73.9712		backward	30.0744		backward	0.318408
31.375	81.9375	50.5625	backward	-9.4934		backward	0.267897		backward	70.9897		backward	0.316109		backward	0.595238		backward	20.1454		backward	101.079		backward	20.6715		backward	0.179978
31.5625			backward	-3.35657		backward	0.195972		backward	50.4618		backward	0.196793		backward	0.9375		backward	15.0396		backward	89.3302		backward	23.5098		backward	0.336449
31.375	66.9375	35.5625	backward	1.68957		backward	0.152615		backward	67.9046		backward			backward			backward	43.1247		backward	73.0078		backward	25.3224		backward	0.343164
31.1875	95.4375	64.25	backward	-5.17023		backward	0.196808		backward	59.32		backward	0.169865		backward	1.48438		backward	24.3904		backward	114.033		backward	17.4475		backward	0.269285
31.5625	92.8125	61.25	backward	-3.43229		backward	0.109224		backward	82.076		backward	0.143924		backward	1.60938		backward	24.1579		backward	54.116		backward	11.3238		backward	0.0774443
31.3125			backward	-0.0318661		backward	0.183849		backward	91.6928		backward	0.281317		backward	0.8		backward	30.301		backward	52.9849		backward	15.538		backward	0.218947
33	82.125	49.125	backward	-2.2029		backward	0.185108		backward	69.2381		backward	0.137722		backward	0.3125		backward	28.5397		backward	54.3194		backward	19.9525		backward	0.32
			backward	3.59013		backward	0.21791		backward	73.3475		backward	0.219806		backward	1.53571		backward	17.3651		backward	63.5183		backward	13.174		backward	0.16
31.875			backward	-1.32667		backward	0.1971		backward	63.5879		backward			backward			backward	17.5419		backward	113.235		backward	19.8699		backward	0.457961
	103.25		backward	1.85829		backward	0.178938		backward	51.8843		backward	0.171091		backward	1.9375		backward	16.2071		backward	80.1881		backward	18.4019		backward	0.271728
32.0625	77.3125	45.25	backward	2.26026		backward	0.164027		backward	64.3755		backward	0.157991		backward	1.90278		backward	20.0426		backward	95.4594		backward	14.7884		backward	0.195719
31.875	75.0625	43.1875	backward	-1.33387		backward	0.187989		backward	68.0431		backward	0.232639		backward	1.53125		backward	30.489		backward	65.5549		backward	25.5932		backward	0.229465
31.8125			backward	-0.102419		backward	0.120852		backward	74.2176		backward	0.125533		backward	2.74107		backward	12.608		backward	113.948		backward	13.1412		backward	0.162554
	102.812		backward	-3.29525		backward	0.146028		backward	74.3602		backward			backward			backward	13.0814		backward	71.4458		backward	18.2414		backward	0.346821
31.1875			backward	6.63487		backward	0.109651		backward	62.6162		backward			backward			backward	49.0643		backward	63.9867		backward	21.9766		backward	0.161616
31.0625	97.8125	66.75	backward	-1.98469		backward	0.180847		backward	63.5207		backward	0.121379		backward	2.25		backward	23.5536		backward	101.499		backward	21.3956		backward	0.285714
31.75			backward	-4.23146		backward	0.115917		backward	62.8263		backward	0.136284		backward	2.21875		backward	37.3751		backward	75.8005		backward	20.7181		backward	0.191489
40.1875	91.9375	51.75	backward	-1.80613		backward	0.115915		backward	87.3807		backward	0.139598		backward	1.60938		backward	39.1011		backward	58.6232		backward	16.4492		backward	0.151333
	76.8125
31.8125
31.5625
31.9375	104.562	72.625
